# Multi-omic analysis along the gut-brain axis points to a functional architecture of autism

**DOI:** 10.1101/2022.02.25.482050

**Authors:** James T. Morton, Dong-Min Jin, Robert H. Mills, Yan Shao, Gibraan Rahman, Daniel McDonald, Kirsten Berding, Brittany D. Needham, María Fernanda Zurita, Maude David, Olga V. Averina, Alexey S. Kovtun, Antonio Noto, Michele Mussap, Mingbang Wang, Daniel N. Frank, Ellen Li, Wenhao Zhou, Vassilios Fanos, Valery N. Danilenko, Dennis P. Wall, Paúl Cárdenas, Manuel E. Baldeón, Ramnik J. Xavier, Sarkis K. Mazmanian, Rob Knight, Jack A. Gilbert, Sharon M. Donovan, Trevor D. Lawley, Bob Carpenter, Richard Bonneau, Gaspar Taroncher-Oldenburg

## Abstract

Autism is a highly heritable neurodevelopmental disorder characterized by heterogeneous cognitive, behavioral and communication impairments. Disruption of the gut-brain axis (GBA) has been implicated in autism, with dozens of cross-sectional microbiome and other omic studies revealing autism-specific profiles along the GBA albeit with little agreement in composition or magnitude. To explore the functional architecture of autism, we developed an age and sex-matched Bayesian differential ranking algorithm that identified autism-specific profiles across 10 cross-sectional microbiome datasets and 15 other omic datasets, including dietary patterns, metabolomics, cytokine profiles, and human brain expression profiles. The analysis uncovered a highly significant, functional architecture along the GBA that encapsulated the overall heterogeneity of autism phenotypes. This architecture was determined by autism-specific amino acid, carbohydrate and lipid metabolism profiles predominantly encoded by microbial species in the genera *Prevotella, Enterococcus, Bifidobacterium*, and *Desulfovibrio*, and was mirrored in brain-associated gene expression profiles and restrictive dietary patterns in individuals with autism. Pro-inflammatory cytokine profiling and virome association analysis further supported the existence of an autism-specific architecture associated with particular microbial genera. Re-analysis of a longitudinal intervention study in autism recapitulated the cross-sectional profiles, and showed a strong association between temporal changes in microbiome composition and autism symptoms. Further elucidation of the functional architecture of autism, including of the role the microbiome plays in it, will require deep, multi-omic longitudinal intervention studies on well-defined stratified cohorts to support causal and mechanistic inference.
