## Supplementary material for "Multi-omic analysis along the gut-brain axis points to a functional architecture of autism": Table S8

Human pathways	Microbial pathways	num_compounds
ABC transporters	ABC transporters	138
AMPK signaling pathway	AMPK signaling pathway	23
Alanine, aspartate and glutamate metabolism	Alanine, aspartate and glutamate metabolism	28
Amino sugar and nucleotide sugar metabolism	Amino sugar and nucleotide sugar metabolism	108
Amino sugar and nucleotide sugar metabolism	O-Antigen nucleotide sugar biosynthesis	47
Aminoacyl-tRNA biosynthesis	Aminoacyl-tRNA biosynthesis	52
Aminoacyl-tRNA biosynthesis	Protein digestion and absorption	21
Arachidonic acid metabolism	Arachidonic acid metabolism	75
Arachidonic acid metabolism	Serotonergic synapse	32
Arginine and proline metabolism	Arginine and proline metabolism	78
Arginine biosynthesis	Arginine biosynthesis	23
Ascorbate and aldarate metabolism	Ascorbate and aldarate metabolism	57
Ascorbate and aldarate metabolism	Pentose and glucuronate interconversions	23
Biosynthesis of unsaturated fatty acids	Biosynthesis of unsaturated fatty acids	74
Butanoate metabolism	Butanoate metabolism	42
Carbohydrate digestion and absorption	Carbohydrate digestion and absorption	27
Central carbon metabolism in cancer	Central carbon metabolism in cancer	37
Chemical carcinogenesis - DNA adducts	Chemical carcinogenesis - DNA adducts	81
Chemical carcinogenesis - DNA adducts	Metabolism of xenobiotics by cytochrome P450	40
Chemical carcinogenesis - receptor activation	Chemical carcinogenesis - receptor activation	29
Citrate cycle (TCA cycle)	Citrate cycle (TCA cycle)	20
Cysteine and methionine metabolism	Cysteine and methionine metabolism	64
Diabetic cardiomyopathy	Diabetic cardiomyopathy	39
Drug metabolism - cytochrome P450	Drug metabolism - cytochrome P450	100
Drug metabolism - other enzymes	Drug metabolism - other enzymes	63
Ether lipid metabolism	Ether lipid metabolism	25
Fatty acid biosynthesis	Fatty acid biosynthesis	58
Fatty acid degradation	Fatty acid degradation	50
Fatty acid elongation	Fatty acid degradation	29
Ferroptosis	Ferroptosis	31
Folate biosynthesis	Folate biosynthesis	58
Fructose and mannose metabolism	Fructose and mannose metabolism	54
Galactose metabolism	Galactose metabolism	46
Glucagon signaling pathway	Glucagon signaling pathway	26
Glutathione metabolism	Glutathione metabolism	38
Glycerolipid metabolism	Glycerolipid metabolism	38
Glycerophospholipid metabolism	Glycerophospholipid metabolism	55
Glycine, serine and threonine metabolism	Glycine, serine and threonine metabolism	50
Glycolysis / Gluconeogenesis	Glycolysis / Gluconeogenesis	31
Glycosphingolipid biosynthesis - ganglio series	Glycosphingolipid biosynthesis - ganglio series	31
Glyoxylate and dicarboxylate metabolism	Carbon fixation pathways in prokaryotes	22
Glyoxylate and dicarboxylate metabolism	Glyoxylate and dicarboxylate metabolism	62
Histidine metabolism	Histidine metabolism	47
Inositol phosphate metabolism	Inositol phosphate metabolism	47
Inositol phosphate metabolism	Phosphatidylinositol signaling system	23
Linoleic acid metabolism	Linoleic acid metabolism	28
Lysine degradation	Lysine degradation	50
Metabolism of xenobiotics by cytochrome P450	Chemical carcinogenesis - DNA adducts	40
Metabolism of xenobiotics by cytochrome P450	Metabolism of xenobiotics by cytochrome P450	121
Mineral absorption	Mineral absorption	29
Neomycin, kanamycin and gentamicin biosynthesis	Neomycin, kanamycin and gentamicin biosynthesis	81
Nicotinate and nicotinamide metabolism	Nicotinate and nicotinamide metabolism	55
Pantothenate and CoA biosynthesis	Pantothenate and CoA biosynthesis	30
Parkinson disease	Parkinson disease	21
Pathways in cancer	Pathways in cancer	31
Pathways of neurodegeneration - multiple diseases	Pathways of neurodegeneration - multiple diseases	32
Pentose and glucuronate interconversions	Ascorbate and aldarate metabolism	23
Pentose and glucuronate interconversions	Pentose and glucuronate interconversions	58
Pentose phosphate pathway	Pentose phosphate pathway	35
Phenylalanine metabolism	Phenylalanine metabolism	60
Phenylalanine, tyrosine and tryptophan biosynthesis	Phenylalanine, tyrosine and tryptophan biosynthesis	34
Phosphatidylinositol signaling system	Inositol phosphate metabolism	23
Phosphatidylinositol signaling system	Phosphatidylinositol signaling system	29
Phosphonate and phosphinate metabolism	Phosphonate and phosphinate metabolism	56
Porphyrin and chlorophyll metabolism	Porphyrin and chlorophyll metabolism	143
Primary bile acid biosynthesis	Primary bile acid biosynthesis	47
Propanoate metabolism	Propanoate metabolism	48
Protein digestion and absorption	Aminoacyl-tRNA biosynthesis	21
Protein digestion and absorption	Protein digestion and absorption	47
Purine metabolism	Purine metabolism	95
Pyrimidine metabolism	Pyrimidine metabolism	65
Pyruvate metabolism	Pyruvate metabolism	32
Retinol metabolism	Retinol metabolism	25
Riboflavin metabolism	Riboflavin metabolism	20
Selenocompound metabolism	Selenocompound metabolism	27
Serotonergic synapse	Arachidonic acid metabolism	32
Serotonergic synapse	Serotonergic synapse	42
Sphingolipid metabolism	Sphingolipid metabolism	25
Starch and sucrose metabolism	Starch and sucrose metabolism	37
Steroid hormone biosynthesis	Steroid hormone biosynthesis	99
Sulfur metabolism	Sulfur metabolism	33
Taurine and hypotaurine metabolism	Taurine and hypotaurine metabolism	22
Terpenoid backbone biosynthesis	Terpenoid backbone biosynthesis	45
Thermogenesis	Thermogenesis	23
Thiamine metabolism	Thiamine metabolism	31
Thyroid hormone synthesis	Thyroid hormone synthesis	21
Tryptophan metabolism	Tryptophan metabolism	83
Tyrosine metabolism	Tyrosine metabolism	78
Ubiquinone and other terpenoid-quinone biosynthesis	Ubiquinone and other terpenoid-quinone biosynthesis	71
Valine, leucine and isoleucine biosynthesis	Valine, leucine and isoleucine biosynthesis	23
Valine, leucine and isoleucine degradation	Valine, leucine and isoleucine degradation	42
Vitamin B6 metabolism	Vitamin B6 metabolism	29
alpha-Linolenic acid metabolism	alpha-Linolenic acid metabolism	44
beta-Alanine metabolism	beta-Alanine metabolism	32
