## Supplementary material for "Multi-omic analysis along the gut-brain axis points to a functional architecture of autism": Table S6

species	IL6	TGFb	IL1b	IL4	IFNgamma
Akkermansia muciniphila	2.594773905	-1.363368406	-2.483467972	-1.547638365	6.081400554
Akkermansia muciniphila CAG:154	-1.830362085	-0.529581312	-0.594279098	-8.764465581	8.009155353
Akkermansia sp. KLE1605	2.479499674	-1.364347204	-2.251592163	-1.681857257	5.939025283
Akkermansia sp. KLE1797	2.479499794	-1.364347025	-2.251592513	-1.681856987	5.939025403
Akkermansia sp. UNK.MGS-1	2.564229644	-1.363567724	-2.421244861	-1.585697325	6.044244608
Bacteroides fragilis	1.688047366	1.734931385	-0.008637485	0.537616719	3.296987653
Bacteroides fragilis	2.470034854	2.157052275	-6.928141919	-2.441247417	8.576205572
Bacteroides fragilis	1.702600555	1.76560172	-3.755708384	2.601538727	3.886624019
Bifidobacterium adolescentis	-3.888120794	-1.676066204	10.20237862	-10.63417352	0.467880339
Bifidobacterium angulatum	-5.698419833	2.217729078	12.66713678	-11.27249158	3.253767153
Bifidobacterium animalis	-5.083874428	1.967469092	11.22388819	-10.03274974	3.081046403
Bifidobacterium bifidum	-5.994165285	1.582921998	11.38940703	-10.39411009	2.987256607
Bifidobacterium breve	-3.72164824	-1.669298573	9.870243582	-10.27377062	0.503450941
Bifidobacterium choerinum	-3.418298566	-1.656887694	9.261884802	-9.618132164	0.569197943
Bifidobacterium coryneforme	-5.539446953	1.741525666	11.30628788	-10.18494357	3.090968212
Bifidobacterium cuniculi	-4.547403339	2.223462081	11.05201303	-9.667336395	3.449778299
Bifidobacterium gallicum	-5.075277332	1.951391643	11.22853823	-9.98625355	3.189873477
Bifidobacterium longum	-3.973206881	-0.8034157	10.37797987	-10.39087181	1.059349468
Bifidobacterium minimum	-4.547403776	2.223461862	11.05201295	-9.667336951	3.449778637
Bifidobacterium pseudolongum	-3.827825868	-1.659593447	10.07744506	-10.50586046	0.467294202
Bifidobacterium scardovii	-5.607014242	2.181398447	12.47286339	-11.08950548	3.260878007
Bifidobacterium stellenboschense	-5.072354817	1.945826427	11.22967628	-9.970195701	3.226672272
Bifidobacterium tsurumiense	-5.072355472	1.945826517	11.22967795	-9.970198284	3.226671835
Clostridium celatum	0.731569386	0.725937968	-2.041061388	1.901388754	-1.450846922
Clostridium disporicum	0.732596295	0.72702072	-2.039856106	1.900495876	-1.454048166
Clostridium sartagoforme	0.731569346	0.725937903	-2.041061397	1.901388754	-1.450846997
Clostridium sp. CAG:138	2.351950324	0.319612663	1.107475095	1.330307314	4.772127907
Clostridium sp. K4410.MGS-306	3.642761724	-0.492589413	-2.72407185	3.722914844	1.605802993
Clostridium sp. KNHs209	3.447332558	5.549114601	2.724350366	-4.327065478	-2.402604689
Clostridium sp. M62/1	1.227625426	0.712915354	-0.23809982	1.814845214	-0.956838488
Clostridium tyrobutyricum	1.317419088	-0.116456132	-7.776929107	3.131507227	-2.789073199
Clostridium ventriculi	-1.443770778	-0.105852338	-2.268673628	1.920078148	4.660208544
Coprococcus comes	3.413459715	-0.14738584	-2.130483844	3.616205046	-0.409184182
Coprococcus eutactus	2.395447767	-2.074964547	-9.399521437	7.812402357	-2.924203574
Coprococcus sp. HPP0048	2.893908537	-3.284462555	-7.216088779	-2.996414255	4.387642265
Desulfovibrio desulfuricans	1.813162343	-1.323534513	-3.484438108	4.709787835	-1.99079734
Desulfovibrio fairfieldensis	2.191089746	-1.495193336	-5.817196853	6.96659107	-2.73471712
Desulfovibrio piger	2.299444056	-1.594233358	-7.286196159	8.363366633	-3.166288336
Dialister invisus	-1.149325167	1.337538069	-3.693971085	5.346202204	5.374727687
Dialister succinatiphilus	-1.149267575	1.339082803	-3.815098462	5.466726333	5.419421196
Enterococcus casseliflavus	-6.000579857	3.333895123	-5.175545203	7.314787417	-15.21933722
Enterococcus dispar	-3.183232023	2.962059236	-1.203127361	2.522575249	-9.631223122
Enterococcus durans	-3.451550865	3.137495772	-1.193662298	2.486944466	-9.536042849
Enterococcus faecalis	-4.597735766	3.288201845	-2.608202643	4.272078822	-12.42870188
Enterococcus faecium	-6.00057938	3.333894626	-5.175544507	7.314786464	-15.21933722
Enterococcus mundtii	-4.597734733	3.28820252	-2.608202777	4.272079179	-12.42870188
Escherichia coli	-0.459138968	-0.556782612	2.305341753	-0.274763883	4.916352352
Escherichia coli	-0.459139259	-0.556782726	2.305342429	-0.274764747	4.916351398
Escherichia coli	-0.382391019	-0.558625747	2.182288441	-0.187357078	4.837308646
Escherichia coli	-0.488934491	-0.556733225	2.353178415	-0.3100261	4.941634417
Lactococcus garvieae	-3.852746927	-5.545456354	7.285564694	-5.801750412	-0.932195074
Lactococcus lactis	-4.149083121	-5.634036922	7.888402972	-6.37824302	-0.965706395
Lactococcus piscium	-3.488730335	-5.431502644	6.54546431	-5.099195809	-0.88564702
Parabacteroides distasonis	3.827713347	7.884463127	4.046054754	-1.586313665	1.719469111
Parabacteroides goldsteinii	2.284440792	-0.995929484	-2.545012315	2.033479362	-2.053059717
Parabacteroides johnsonii	2.284440653	-0.995929513	-2.545012171	2.033479164	-2.053060074
Prevotella copri	-3.09456164	-1.82871209	-20.30550334	15.81569253	-2.440327306
Ruminococcus bicirculans	-0.552670572	0.990350367	-6.332372474	6.970183402	5.660339833
Ruminococcus callidus	-0.720577103	0.980201754	-4.597005215	5.443674872	5.171314757
Ruminococcus champanellensis	-0.710248125	0.979148943	-4.597642727	5.444806526	5.174459895
Ruminococcus faecis	-1.60327495	-0.640418399	4.600895755	-4.216161698	-4.864411652
Ruminococcus flavefaciens	0.72976418	1.777227596	-5.916522411	-0.196442922	-0.035602475
Ruminococcus lactaris	1.335038818	-0.109504936	-3.971396791	6.180608858	-1.163185962
Ruminococcus sp. AT10	4.035868145	0.190610849	-3.680813538	5.871378372	-0.858850187
Turicibacter sanguinis	-6.653703633	0.129395398	11.89681565	-12.9800708	-6.238928953
Turicibacter sanguinis	-5.110593799	-0.03255297	8.751614127	-9.570460687	-5.902240991
Turicibacter sp. H121	-9.362097287	0.523697194	16.50371682	-18.21359989	-6.241277615
[Clostridium] asparagiforme	3.795323865	5.77227153	2.231661054	-3.318751455	-2.871328423
[Clostridium] bolteae	1.055287586	-0.442517867	-0.780642079	1.825528194	2.107711812
[Clostridium] celerecrescens	1.574854212	-2.840500319	-4.765464551	-2.175120945	3.403953692
[Clostridium] citroniae	0.399355776	-0.40048616	-0.352702744	0.766728808	1.067041576
[Clostridium] clostridioforme	1.055287437	-0.442517887	-0.780642144	1.825528194	2.107711693
[Clostridium] leptum	-1.278794333	-0.427594231	-0.870917109	1.074283649	-0.500702226
[Clostridium] spiroforme	-2.056220669	1.020721754	5.945854657	-5.836927285	1.055127591
[Clostridium] symbiosum	0.629183021	0.293765824	0.196512056	1.738770614	-1.407026842
[Ruminococcus] gnavus	-1.193110033	0.063927979	0.149281197	1.448714643	-0.781754686
[Ruminococcus] torques	1.257573403	-0.43483744	1.794386499	-1.332800274	-4.51586014
