## Supplementary material for "Multi-omic analysis along the gut-brain axis points to a functional architecture of autism": Table S5

### Sheet: age-sex-matched-cohort-adonis
	Df	SumsOfSqs	MeanSqs	F.Model	R2	Pr(>F)
Cohort	7	1949.11	278.445	43.4872	0.304932	0.001
Sex	1	2.9937	2.9937	0.467553	0.000468354	0.899
Age	1	34.6491	34.6491	5.41146	0.00542073	0.001
Residuals	688	4405.2	6.40291	NA	0.689179	NA
Total	697	6391.96	NA	NA	1	NA

### Sheet: son2015-sibling-adonis
	Df	SumsOfSqs	MeanSqs	F.Model	R2	Pr(>F)
Household	64	15.4945	0.242102	1.40629	0.707383	0.001
Sex	1	0.229107	0.229107	1.33081	0.0104596	0.139
Child_Gender	1	0.154937	0.154937	0.899979	0.00707344	0.609
Residuals	35	6.02545	0.172156	NA	0.275084	NA
Total	101	21.904	NA	NA	1	NA

### Sheet: david2021-sibling-adonis
	Df	SumsOfSqs	MeanSqs	F.Model	R2	Pr(>F)
Pair	68	21.8222	0.320914	1.79814	0.634478	0.001
Gender	3	1.06498	0.354992	1.98909	0.0309641	0.001
age_month_ok	1	0.263137	0.263137	1.47441	0.00765068	0.086
Residuals	63	11.2436	0.17847	NA	0.326907	NA
Total	135	34.3939	NA	NA	1	NA
